# Deep learning classification of lipid droplets in quantitative phase images

**DOI:** 10.1101/2020.06.01.128447

**Authors:** L. Sheneman, G. Stephanopoulos, A. E. Vasdekis

## Abstract

We report the application of supervised machine learning to the automated classification of lipid droplets in label-free, quantitative-phase images. By comparing various machine learning methods commonly used in biomedical imaging and remote sensing, we found convolutional neural networks to outperform others, both quantitatively and qualitatively. We describe our imaging approach, all implemented machine learning methods, and their performance with respect to computational efficiency, required training resources, and relative method performance measured across multiple metrics. Overall, our results indicate that quantitative-phase imaging coupled to machine learning enables accurate lipid droplet classification in single living cells. As such, the present paradigm presents an excellent alternative of the more common fluorescent and Raman imaging modalities by enabling label-free, ultra-low phototoxicity, and deeper insight into the thermodynamics of metabolism of single cells.

**Author Summary:** Recently, quantitative-phase imaging (QPI) has demonstrated the ability to elucidate novel parameters of cellular physiology and metabolism without the need for fluorescent staining. Here, we apply label-free, low photo-toxicity QPI to yeast cells in order to identify lipid droplets (LDs), an important organelle with key implications in human health and biofuel development. Because QPI yields low specificity, we explore the use of modern machine learning methods to rapidly identify intracellular LDs with high discriminatory power and accuracy. In recent years, machine learning has demonstrated exceptional abilities to recognize and segment objects in biomedical imaging, remote sensing, and other areas. Trained machine learning classifiers can be combined with QPI within high-throughput analysis pipelines, allowing for efficient and accurate identification and quantification of cellular components. Non-invasive, accurate and high-throughput classification of these organelles will accelerate research and improve our understanding of cellular functions with beneficial applications in biofuels, biomedicine, and more.
