## Supplementary material for "Deep learning classification of lipid droplets in quantitative phase images": Supporting Information FILE 1.xlsx

### Sheet: foo
Image Filter for Feature Extraction	Parameter (𝛔)	Python Library/Function Used	Fraction of Relative Importance
Gaussian_Smoothing	0.7	scipy.ndimage.gaussian_filter	0.0917
Gaussian_Smoothing	1	scipy.ndimage.gaussian_filter	0.082206
Gaussian_Smoothing	0.3	scipy.ndimage.gaussian_filter	0.056645
Gaussian_Smoothing	1.6	scipy.ndimage.gaussian_filter	0.055517
Original Image	N/A	N/A	0.051404
Laplacian_of_Gaussian_Edge_Detection	0.3	scipy.ndimage.gaussian_laplace	0.040269
Gaussian_Smoothing	3.5	scipy.ndimage.gaussian_filter	0.033196
Structure_Tensor_Eigenvalues_Large	10	skimage.feature.structure_tensor	0.033189
center_proximity	N/A	custom function	0.032365
Intensity_Threshold	N/A	cv2.threshold	0.031048
Structure_Tensor_Eigenvalues_Small	5	skimage.feature.structure_tensor	0.029622
Difference_of_Gaussians (k=1.7)	10	scipy.ndimage.gaussian_filter	0.022513
Gaussian_Smoothing	10	scipy.ndimage.gaussian_filter	0.020729
Structure_Tensor_Eigenvalues_Small	3.5	skimage.feature.structure_tensor	0.017781
Laplacian_of_Gaussian_Edge_Detection	3.5	scipy.ndimage.gaussian_laplace	0.017016
Gaussian_Gradient_Magnitude_Edge_Detection	1.6	scipy.ndimage.gaussian_gradient_magnitude	0.016479
Structure_Tensor_Eigenvalues_Large	1.6	skimage.feature.structure_tensor	0.015774
Difference_of_Gaussians (k=1.7)	1.6	scipy.ndimage.gaussian_filter	0.014444
Gaussian_Smoothing	5	scipy.ndimage.gaussian_filter	0.0141
Laplacian_of_Gaussian_Edge_Detection	5	scipy.ndimage.gaussian_laplace	0.013801
Structure_Tensor_Eigenvalues_Large	5	skimage.feature.structure_tensor	0.013218
Gaussian_Gradient_Magnitude_Edge_Detection	1	scipy.ndimage.gaussian_gradient_magnitude	0.012819
Structure_Tensor_Eigenvalues_Large	1	skimage.feature.structure_tensor	0.011993
Gaussian_Gradient_Magnitude_Edge_Detection	0.7	scipy.ndimage.gaussian_gradient_magnitude	0.010823
Difference_of_Gaussians (k=1.7)	3.5	scipy.ndimage.gaussian_filter	0.010317
Structure_Tensor_Eigenvalues_Large	0.7	skimage.feature.structure_tensor	0.01028
Gaussian_Gradient_Magnitude_Edge_Detection	3.5	scipy.ndimage.gaussian_gradient_magnitude	0.010279
Gaussian_Gradient_Magnitude_Edge_Detection	5	scipy.ndimage.gaussian_gradient_magnitude	0.010153
Laplacian_of_Gaussian_Edge_Detection	10	scipy.ndimage.gaussian_laplace	0.009785
Difference_of_Gaussians (k=1.7)	5	scipy.ndimage.gaussian_filter	0.009761
Structure_Tensor_Eigenvalues_Small	10	skimage.feature.structure_tensor	0.009452
Structure_Tensor_Eigenvalues_Large	3.5	skimage.feature.structure_tensor	0.009306
Hessian_Matrix_Hcc	3.5	skimage.feature.hessian_matrix	0.009271
Structure_Tensor_Eigenvalues_Large	0.3	skimage.feature.structure_tensor	0.008518
Hessian_Matrix_Hcc	5	skimage.feature.hessian_matrix	0.00822
Hessian_Matrix_Hrr	3.5	skimage.feature.hessian_matrix	0.00799
Laplacian_of_Gaussian_Edge_Detection	1.6	scipy.ndimage.gaussian_laplace	0.007772
Hessian_Matrix_Hcc	10	skimage.feature.hessian_matrix	0.007065
Hessian_Matrix_Hrr	5	skimage.feature.hessian_matrix	0.006596
Structure_Tensor_Eigenvalues_Small	1.6	skimage.feature.structure_tensor	0.006381
Gaussian_Gradient_Magnitude_Edge_Detection	0.3	scipy.ndimage.gaussian_gradient_magnitude	0.006358
Gaussian_Gradient_Magnitude_Edge_Detection	10	scipy.ndimage.gaussian_gradient_magnitude	0.006245
Hessian_Matrix_Hrr	10	skimage.feature.hessian_matrix	0.006156
Hessian_Matrix_Hrr	1.6	skimage.feature.hessian_matrix	0.005435
Hessian_Matrix_Hrc	5	skimage.feature.hessian_matrix	0.005244
Hessian_Matrix_Hrc	3.5	skimage.feature.hessian_matrix	0.005175
Hessian_Matrix_Hcc	1.6	skimage.feature.hessian_matrix	0.004997
Hessian_Matrix_Hrc	10	skimage.feature.hessian_matrix	0.004741
Difference_of_Gaussians (k=1.7)	1	scipy.ndimage.gaussian_filter	0.0046
Sobel_Edge_Detection	0.3	scipy.ndimage.sobel	0.004582
Hessian_Matrix_Hrc	1.6	skimage.feature.hessian_matrix	0.004188
Hessian_Matrix_Hcc	1	skimage.feature.hessian_matrix	0.003868
Hessian_Matrix_Hrr	1	skimage.feature.hessian_matrix	0.003816
Hessian_Matrix_Hrc	1	skimage.feature.hessian_matrix	0.003404
Hessian_Matrix_Hrr	0.7	skimage.feature.hessian_matrix	0.003272
Hessian_Matrix_Hcc	0.7	skimage.feature.hessian_matrix	0.003208
Structure_Tensor_Eigenvalues_Small	1	skimage.feature.structure_tensor	0.003167
Sobel_Edge_Detection	0.7	scipy.ndimage.sobel	0.003062
Laplacian_of_Gaussian_Edge_Detection	1	scipy.ndimage.gaussian_laplace	0.003049
Hessian_Matrix_Hrc	0.7	skimage.feature.hessian_matrix	0.002977
Sobel_Edge_Detection	1	scipy.ndimage.sobel	0.002899
Hessian_Matrix_Hrc	0.3	skimage.feature.hessian_matrix	0.002881
Difference_of_Gaussians (k=1.7)	0.7	scipy.ndimage.gaussian_filter	0.002871
Difference_of_Gaussians (k=1.7)	0.3	scipy.ndimage.gaussian_filter	0.002852
Laplacian_of_Gaussian_Edge_Detection	0.7	scipy.ndimage.gaussian_laplace	0.002831
Hessian_Matrix_Hrr	0.3	skimage.feature.hessian_matrix	0.002815
Hessian_Matrix_Hcc	0.3	skimage.feature.hessian_matrix	0.002749
Structure_Tensor_Eigenvalues_Small	0.7	skimage.feature.structure_tensor	0.002745
Structure_Tensor_Eigenvalues_Small	0.3	skimage.feature.structure_tensor	0.0027
Sobel_Edge_Detection	1.6	scipy.ndimage.sobel	0.002572
Sobel_Edge_Detection	3.5	scipy.ndimage.sobel	0.001971
Sobel_Edge_Detection	5	scipy.ndimage.sobel	0.001694
Sobel_Edge_Detection	10	scipy.ndimage.sobel	0.001074
MTYL_17 (binary value for cell type/age label)	N/A	N/A	0
MTYL_28 (binary value for cell type/age label)	N/A	N/A	0
MTYL_52 (binary value for cell type/age label)	N/A	N/A	0
MTYL_76 (binary value for cell type/age label)	N/A	N/A	0
MTYL_100 (binary value for cell type/age label)	N/A	N/A	0
MTYL_124 (binary value for cell type/age label)	N/A	N/A	0
Po1g_100 (binary value for cell type/age label)	N/A	N/A	0
